# Loofah, a newly characterized adhesion protein, suppresses cell death in long-lived *Drosophila* hindgut enterocytes

**DOI:** 10.1101/2025.04.04.647274

**Authors:** Jessica K. Sawyer, Ruth A. Montague, Olivia Goddard, Archan Chakraborty, Paulo B. Belato, Donald T. Fox

## Abstract

Tissue maintenance in the presence of cell death-promoting insults requires a host of molecular mechanisms. Many studies focus on cell renewal through regeneration, while fewer studies explore mechanisms that promote cell longevity despite cell death stimuli. Here, we reveal that the adult *Drosophila* hindgut ileum is an excellent model to study tissue maintenance by long-lived cells. Hindgut ileal enterocytes resist the damaging detergent SDS and upstream caspase signaling by *head-involution-defective (hid).* This *hid-*induced death insensitivity arises early in adulthood and associates with numerous transcriptional changes. We interrogated 82 of these transcriptional changes in a candidate screen for enhancers of *hid-*induced death in the ileum. Top among our screen hits is an immunoglobulin family cell adhesion gene, *CG15312. CG15312* maintains the adhesion protein FasIII on cell membranes. In *hid-*expressing ileal cells, *CG15312* loss causes cell death and pyknotic nuclear clustering. We name this conserved gene ***lo****w **o**n-membrane **f**<u>a</u>s and enhancer of <u>h</u>id* (*loofah*). Our findings reveal a new mechanism linking cell adhesion and cell death resistance in a long-lived cell type. Our work establishes a new model to study tissue preservation.
