## Supplemental Table 1 for "Loofah, a newly characterized adhesion protein, suppresses cell death in long-lived *Drosophila* hindgut enterocytes"

### Sheet: Young
Gene Name	Annotation Symbol	Gene Name	Log Fold Change (young vs aged)
FBgn0052266	CG32266	-	8.13243
FBgn0053353	CR33353	5SrRNA:CR33353	5.95328
FBgn0038440	CG14901	Gustatory receptor 89a	5.37135
FBgn0037124	CG14568	-	4.69476
FBgn0020642	CG6956	Lcp65Ac	4.56704
FBgn0023143	CG1782	Ubiquitin activating enzyme 1	4.20041
FBgn0038607	CG7669	hemingway	4.05583
FBgn0264888	CR44079	-	4.02908
FBgn0015316	CG9564	Trypsin 29F	3.81867
FBgn0037120	CG11247	Silence-associated factor	3.78292
FBgn0003391	CG3722	shotgun	3.77388
FBgn0267667	CR46005	antisense RNA:CR46005	3.75124
FBgn0260011	CG16876	Nimrod C4	3.74619
FBgn0051619	CG31619	no long nerve cord	3.71705
FBgn0243486	CG15151	reduced ocelli	3.69219
FBti0019058			3.6902
FBti0059673			3.67178
FBgn0003255	CG8930	rickets	3.66292
FBgn0039448	CG14250	TweedleQ	3.652
FBgn0053003	CG33003	-	3.61523
FBgn0032895	CG9335	target of wit	3.55704
FBgn0037067	CG11310	Cuticular protein 78Ca	3.52124
FBti0019072			3.50482
FBgn0036585	CG13071	-	3.47851
FBgn0038608	CG7670	WRN exonuclease	3.44342
FBgn0038833	CG15696	-	3.43363
FBgn0036230	CG11570	-	3.33108
FBgn0033508	CG12905	Odorant-binding protein 46a	3.3094
FBgn0031414	CG33955	eyes shut	3.25187
FBgn0032803	CG13082	-	3.19739
FBti0019405			3.18874
FBgn0040972	CG16978	-	3.17837
FBgn0028948	CG15253	-	3.13928
FBti0062777			3.13113
FBgn0052066	CG32066	CYFIP-related Rac1 interactor	2.99526
FBgn0052351	CG32351	Sperm-Leucylaminopeptidase 2	2.9667
FBgn0031412	CG16995	-	2.91313
FBgn0050375	CG30375	-	2.87776
FBgn0032908	CG9270	-	2.8545
FBgn0036229	CG7248	-	2.85227
FBgn0002563	CG4178	Larval serum protein 1 beta	2.83726
FBgn0262995	CR43303	long non-coding RNA:CR43303	2.82487
FBti0062678			2.82479
FBgn0261041	CG12295	straightjacket	2.8104
FBgn0264598	CG43947	Protostome-specific GEF	2.79953
FBgn0037666	CR16735	-	2.78077
FBti0019819			2.77791
FBgn0037665	CG16733	Sulfotransferase 2	2.76856
FBgn0035199	CG9134	triforce	2.76228
FBgn0004911	CR32265	antisense RNA:Ecdysone-induced gene 63F 2	2.71293
FBgn0029002	CG18321	midkine and pleiotrophin 2	2.71157
FBgn0000552	CG2345	Ecdysone-dependent gene 84A	2.71096
FBgn0031649	CG15624	hoepel2	2.70216
FBgn0038832	CG15695	-	2.69381
FBgn0040102	CG2958	lectin-24Db	2.66825
FBgn0038447	CG14892	-	2.66225
FBgn0028426	CG3298	Ribonuclease Z	2.64393
FBgn0033507	CG12909	-	2.64024
FBti0020040			2.62562
FBgn0000121	CG5962	Arrestin 2	2.6176
FBgn0031747	CG9021	-	2.61071
FBti0019799			2.59789
FBgn0033869	CG6305	Cuticular protein 50Cb	2.59351
FBgn0261341	CG8756	vermiform	2.59043
FBgn0034264	CG10933	Dachs ligand with SH3s	2.57887
FBgn0035915	CG6372	Sperm-Leucylaminopeptidase 1	2.5721
FBgn0031942	CG7203	-	2.53666
FBgn0040262	CG13270	UDP-glycosyltransferase family 37 member C2	2.52219
FBgn0053094	CG33094	Syndapin	2.51784
FBti0063375			2.51085
FBgn0037399	CG15581	Odorant receptor 83c	2.47499
FBgn0261925	CG42792	-	2.46936
FBgn0040801	CG13053	-	2.4673
FBgn0053792	CG33792	-	2.46528
FBgn0086898	CG12342	diego	2.44002
FBgn0265450	CR44350	long non-coding RNA:CR44350	2.44001
FBgn0039033	CG17241	Odorant receptor 94a	2.43662
FBgn0036923	CG17732	-	2.43506
FBgn0029134	CG12323	Proteasome beta5 subunit	2.39504
FBgn0262739	CG6671	Argonaute-1	2.39229
FBgn0032911	CG9264	torn and diminished rhabdomeres	2.36214
FBgn0031264	CG11835	uncharacterized nascent polypeptide-associated complex beta subunit	2.3285
FBgn0031327	CG5397	-	2.31144
FBgn0085195	CG34166	-	2.29929
FBgn0035398	CG1869	Chitinase 7	2.29187
FBgn0040832	CG8012	-	2.28749
FBgn0025627	CG4194	-	2.28211
FBgn0014075	CG6850	UDP-glucose-glycoprotein glucosyltransferase	2.28093
FBgn0039031	CG17244	Growth-blocking peptide 3	2.27198
FBgn0261552	CG42670	pasilla	2.26833
FBgn0036228	CG9781	obstructor-G	2.24663
FBgn0032783	CG10237	-	2.23815
FBgn0002775	CG8631	male-specific lethal 3	2.23283
FBgn0033554	CG12938	Lsm10	2.21743
FBti0019544			2.21531
FBti0064286			2.20538
FBgn0021768	CG9710	nudC	2.1983
FBgn0039150	CG13605	-	2.1963
FBgn0020493	CG5201	Daughters against dpp	2.19136
FBgn0039187	CG6454	-	2.18718
FBgn0040271	CG6725	Sulfated	2.17224
FBgn0259917	CG42446	-	2.15017
FBgn0262624	CG12026	Tetraspan membrane protein in hair cell stereocilia	2.14136
FBgn0263390	CG43442	Na[+]/H[+] hydrogen antiporter 2	2.13363
FBti0020311			2.12625
FBgn0033826	CG4734	-	2.11479
FBgn0035741	CG14825	Bardet-Biedl syndrome 1	2.10909
FBgn0039186	CG5746	-	2.09905
FBgn0051626	CG31626	-	2.09532
FBti0063985			2.09409
FBgn0031913	CG5958	-	2.09232
FBgn0013762	CG8203	Cyclin-dependent kinase 5	2.07209
FBgn0000358	CG6524	Chorion protein 19	2.07071
FBgn0263843	CR43704	long non-coding RNA:CR43704	2.06969
FBgn0031791	CG9486	Arylalkylamine N-acetyltransferase-like 2	2.06334
FBgn0011589	CG5076	Eag-like K[+] channel	2.06268
FBgn0031692	CG6514	Troponin C at 25D	2.06219
FBgn0266094	CR44831	long non-coding RNA:CR44831	2.05584
FBgn0014454	CG7216	Adult cuticle protein 1	2.0382
FBgn0264295	CG43773	-	2.03812
FBgn0032914	CG14397	-	2.03333
FBgn0038037	CG11466	Cytochrome P450 9f2	2.03157
FBgn0031693	CG14032	Cytochrome P450 4ac1	2.02452
FBgn0050020	CG30020	-	2.0187
FBgn0033698	CG8858	-	2.00451
FBgn0033555	CG12324	Ribosomal protein S15Ab	2.00213
FBti0064140			1.99485
FBgn0032167	CG5853	-	1.99369
FBgn0031580	CG15423	-	1.99336
FBgn0024555	CG9351	falafel	1.99212
FBti0062820			1.98848
FBgn0039188	CG17785	Golgin-84	1.95992

### Sheet: Mature
Gene Name	Annotation Symbol	Gene Name	Log Fold Change (young vs aged)
FBgn0030816	CG16700	-	-6.48838
FBgn0266255	CR44950	long non-coding RNA:CR44950	-4.83876
FBgn0032283	CG7296	-	-4.03952
FBgn0011722	CG11527	Tiggrin	-3.93099
FBgn0031490	CG17264	-	-3.79593
FBgn0015038	CG4485	Cytochrome P450 9b1	-3.75287
FBgn0032139	CG13116	-	-3.73179
FBgn0032282	CG7299	-	-3.5512
FBgn0032284	CG7294	-	-3.44186
FBgn0031470	CG18557	-	-3.40741
FBgn0029848	CG3599	Biotinidase	-3.40309
FBgn0031866	CG13772	Neuroligin 2	-3.36456
FBgn0030884	CG6847	-	-3.23039
FBgn0031562	CG3604	-	-3.21226
FBgn0032470	CG5142	Tetratricopeptide repeat domain 30	-3.20347
FBgn0032405	CG14946	firelighter	-2.98342
FBgn0000083	CG5730	Annexin B9	-2.91136
FBgn0036479	CG13458	-	-2.8286
FBgn0005391	CG2979	Yolk protein 2	-2.8171
FBgn0051809	CG31809	-	-2.78334
FBgn0051139	CG31139	-	-2.7267
FBgn0037926	CG10535	Elongator complex protein 1	-2.70978
FBgn0051810	CG31810	-	-2.69171
FBgn0031558	CG16704	-	-2.68774
FBgn0032285	CG17108	-	-2.67205
FBgn0000244	CG9379	blistery	-2.64182
FBgn0036778	CG5137	Cytochrome P450 312a1	-2.61425
FBgn0032897	CG9336	belly roll	-2.59663
FBgn0037882	CG17187	-	-2.58528
FBgn0050342	CG30342	pre-mRNA processing factor 38	-2.5834
FBgn0037633	CG9839	-	-2.58047
FBgn0264845	CR13079	Thioester-containing protein 5 pseudogene	-2.56678
FBgn0021742	CG1567	C901	-2.56515
FBgn0264273	CG33960	Semaphorin 2b	-2.55864
FBgn0036260	CG5638	Rhodopsin 7	-2.54844
FBgn0051676	CG31676	-	-2.54303
FBgn0031560	CG16713	-	-2.53639
FBgn0051704	CG31704	-	-2.50375
FBgn0032264	CG6113	Lipase 4	-2.4927
FBgn0024227	CG6620	aurora B	-2.47217
FBgn0037881	CG10703	GRIP and coiled-coil domain containing 88 kDa	-2.46774
FBti0019563			-2.45773
FBgn0038888	CG15503	Chemosensory protein B 93a	-2.45381
FBgn0053126	CG33126	Neural Lazarillo	-2.44212
FBgn0014417	CG13397	N-acetyl-alpha-glucosaminidase	-2.40684
FBgn0038047	CG5245	-	-2.40158
FBgn0035379	CG9972	spatzle 5	-2.38994
FBti0060795			-2.3834
FBti0060536			-2.36477
FBgn0031467	CG2973	Cuticular protein 23B	-2.33996
FBti0060975			-2.33371
FBti0061716			-2.32069
FBgn0004103	CG5650	Protein phosphatase 1 at 87B	-2.31673
FBgn0003710	CG1232	temperature-induced paralytic E	-2.31349
FBgn0038043	CG17202	-	-2.28928
FBti0061827			-2.28803
FBti0019083			-2.27279
FBgn0053307	CG33307	-	-2.26501
FBgn0035170	CG12191	defective proboscis extension response 20	-2.23797
FBgn0052652	CR32652	long non-coding RNA:CR32652	-2.23594
FBgn0083228	CG5907	Frequenin 2	-2.22954
FBgn0033960	CG10151	-	-2.22751
FBti0062357			-2.22555
FBgn0263143	CG4771	vreteno	-2.22165
FBgn0029849	CG3774	ER GDP-fucose transporter	-2.21986
FBgn0052574	CG32574	Tweedlealpha	-2.20966
FBgn0037657	CG11990	hyrax	-2.19498
FBti0062643			-2.17379
FBgn0250835	CG15394	-	-2.1706
FBgn0031305	CG4715	Iris	-2.1629
FBgn0052568	CG32568	-	-2.13874
FBgn0041723	CG33304	rhomboid-5	-2.12243
FBgn0284442	CG4206	Minichromosome maintenance 3	-2.10494
FBgn0036484	CG6859	Peroxin 3	-2.10488
FBti0019392			-2.10102
FBgn0030174	CG15312	-	-2.08645
FBgn0267003	CR45447	long non-coding RNA:CR45447	-2.08139
FBgn0038042	CG5657	Sarcoglycan beta	-2.05903
FBgn0031848	CG11329	Non-SMC element 1	-2.05349
FBgn0030301	CG1745	Heterochromatin protein 5	-2.04773
FBgn0032685	CG10211	-	-2.04148
FBgn0033108	CG15236	-	-2.04032
FBgn0082831	CG6525	protein partner of snf	-2.02201
FBgn0287234	CG3244	schlaff	-2.01193
FBgn0005683	CG5354	pineapple eye	-2.01043
FBgn0260756	CG42554	-	-2.00454
FBgn0267017	CR45461	long non-coding RNA:CR45461	-1.99579
FBti0060291			-1.99241
FBgn0030897	CG5744	Frequenin 1	-1.97382
FBgn0267233	CR45673	long non-coding RNA:CR45673	-1.96992
FBgn0038660	CG14291	N-sulfoglucosamine sulfohydrolase	-1.96948
