## Supplemental Table 2 for "Loofah, a newly characterized adhesion protein, suppresses cell death in long-lived *Drosophila* hindgut enterocytes"

### Sheet: Sheet1
Stock #	SYMBOL	Overall %survival (2 reps)	Dissection Screen Result
58111	AnxB9	100
27493	AnxB9	100
60020	Btnd	100
16663	Btnd	90.2778
38288	by	100
22823	by	100
16556	C901	100
103450	C901	91.6667
28304	CG10151	93.75
38347	CG10151	100
63532	CG10211	80	No enhancement of cell death
12352	CG10211	87.5	No enhancement of cell death
44250	CG13116	96.1538
101563	CG13116	95
67280	CG13458	96.6667
17193	CG13458	100
28649	CG15236	100	Enhancer of ileal cell death
101045	CG15236	62.5	Enhancer of ileal cell death
101286	CG15312	70.8333
38888	CG15394	100
109031	CG15394	94.4444
67774	CG16700	91.6667
45188	CG16700	100
12995	CG16704	100
104956	CG16704	100
33844	CG16713
105067	CG16713	95.8333
43313	CG17108	100
18106	CG17108	100
50242	CG17141	95.8333
55702	CG17187	76.6667	Enhancer of pyloric cell death
40051	CG17187	51.9231	Enhancer of pyloric cell death
104805	CG17202	79.1667
77334	CG17264	100
20415	CG17264	100
53373	CG18557	93.3333
107357	CG18557	100
102665	CG31139	85.8333	Enhancer of pyloric cell death
35727	CG31676	100
25051	CG31676	100
55995	CG31704	100
8900	CG31704	100
12774	CG31778	95.8333
102505	CG31778	90.8333
101864	CG31808	100
29424	CG31809	96.6667
49296	CG31810	91.6667
49297	CG31810	87.5	No enhancement of cell death
38910	CG32568	100
46651	CG32568	100
35558	CG33126	100
47829	CG33307	87.5	No enhancement of cell death
102116	CG33307	89.899
42817	CG3604	100
48507	CG3604	100
77451	CG42554	92.8922
17730	CG42554	89.011	No enhancement of cell death
54036	CG5245	79.1667	No enhancement of cell death
27382	CG5245	100
42908	CG6847	94.4444
22451	CG6847	91.2879
33177	CG7294	95
105076	CG7294	91.6667
67851	CG7296	80	Enhancer of pyloric cell death
18105	CG7296	100
28658	CG7299	100
23253	CG7299	79.4643
64933	CG9839	100
36455	CG9839	95.4545
3368	CG9928	83.3333	No enhancement of cell death
3369	CG9928	95.8333
23742	CG9945	100
105944	CG9945	100
62295	CheB93a	100
35622	CheB93a	100
15574	Cpr23B	95.8333
31988	Cyp312a1	95
44857	Cyp312a1	95.4545
65966	Cyp9b1	100
12498	Cyp9b1	100
28293	dpr20	100
15254	dpr20	100
30238	Efr	100
30240	Efr	87.8205	No enhancement of cell death
16077	Elp1	92.3077
109402	Elp1	100
38306	firl	100
106023	firl	87.5	Enhancer of pyloric cell death
28711	Frq2	95.8333
23434	Frq2	92.5
35486	GCC88	95.8333
35487	GCC88	86.6667	No enhancement of cell death
20455	HP5	95.4545
50587	Iris	100
39525	Iris	95.4545
28925	Lip4	91.6084
31021	Lip4	100
46894	lncRNA:CR32652	90.8333
50030	lncRNA:CR32652	83.3333
34686	Mcm3	94.4444
51217	Mcm3	90
51808	Naglu	90.625
110794	Naglu	100
101321	NLaz	95.8333
58128	Nlg2	95.8333
44236	Nlg2	100
41847	Nse1	100
18062	Nse1	100
31983	nSyb	96.1538
49201	nSyb	95.8333
50694	Pex3	96.6667
11017	Pex3	95
63536	pie	70	Enhancer of pyloric cell death
22094	pie	100
32414	Pp1-87B	100
35025	Pp1-87B	62.5	No enhancement of cell death
38529	pps	96.6667
108086	pps	100
21136	Prp38	77.0833	Enhancer of pyloric cell death
110282	Prp38	39.7727	Enhancer of pyloric cell death
62176	Rh7	87.7622	No enhancement of cell death
1748	Rh7	100
2781	rho-5	91.6667
108514	rho-5	94.4444
29551	Scgbeta	92.3077
51526	Scgbeta	92.8571
28932	Sema2b	100
101842	Sema2b	100
16897	Sgsh	100
107384	Sgsh	100
3202	slf	100
105562	slf	95.8333
67229	spz5	93.0288
41295	spz5	93.75
7257	Tengl1	100
61328	Tep5Psi	83.9286	No enhancement of cell death
31866	Tep5Psi	100
31570	Tig	92.2619
28257	Tig	96.1538
26249	tipE	96.1538
4482	tipE	100
22017	Ttc30	95.8333
110166	Ttc30	87.5	Enhancer of ileal cell death
64876	Twdlalpha	83.3333	Enhancer of ileal cell death
101843	Twdlalpha	91.1538
51176	Uhg5	69.4444	No enhancement of cell death
34354	Vang	100
7376	Vang	100
38212	vret	93.75
34897	vret	93.75
55931	Yp2	100
30859	Yp2	95.8333
