## Supplemental Table 3 for "Loofah, a newly characterized adhesion protein, suppresses cell death in long-lived *Drosophila* hindgut enterocytes"

### Sheet: Sheet1
Genotype	Source
w1118	BL#3605
bynGal4Gal80ts,UAShid/TM3Sb	Sawyer, et. al., 2017
bynGal4Gal80ts,UASNLSGFP/TM3Sb	Fox Lab
w[*]; P{w[+mC]=UAS-Dronc.EGFP}2	BL#56759
yw;UASdiap1RNAi/CyOActGFP	A. Bergmann
w[*]; P{w[+mC]=UAS-p35.H}BH1	BL#5072
esgGal4; tubGal4,ubiGal80TS,UASGFP	Bruce Edgar
Myo1AGal4,Gal80ts, UASGFP	Bruce Edgar
NP5169-Gal4/CyO	Kyoto#113612
w[1118]	v60000
w[*]; P{y[+t7.7] w[+mC]=TRE-DsRedT4}attP16	BL#59012
y[1] v[1]; P{TRiP.JF02148}attP2/TM3, Sb[1]	BL#26249
y[1] v[1]; P{TRiP.JF02923}attP2	BL#28293
y[1] v[1]; P{TRiP.JF02935}attP2	BL#28304
y[1] v[1]; P{TRiP.JF03064}attP2	BL#28649
y[1] v[1]; P{TRiP.JF03073}attP2	BL#28658
y[1] v[1]; P{TRiP.JF03138}attP2	BL#28711
y[1] v[1]; P{TRiP.HM05136}attP2	BL#28925
y[1] v[1]; P{TRiP.HM05143}attP2/TM3, Sb[1]	BL#28932
y[1] v[1]; P{TRiP.JF03360}attP2	BL#29424
y[1] v[1]; P{TRiP.JF03228}attP2/TM3, Sb[1]	BL#29551
y[1] v[1]; P{TRiP.JF01143}attP2	BL#31570
y[1] v[1]; P{TRiP.JF03417}attP2	BL#31983
y[1] v[1]; P{TRiP.JF03422}attP2	BL#31988
y[1] sc[*] v[1] sev[21]; P{TRiP.HMS00409}attP2	BL#32414
y[1] sc[*] v[1] sev[21]; P{TRiP.HMS01343}attP2	BL#34354
y[1] sc[*] v[1] sev[21]; P{TRiP.HMS01164}attP2	BL#34686
y[1] sc[*] v[1] sev[21]; P{TRiP.HMS01469}attP2	BL#35727
y[1] sc[*] v[1] sev[21]; P{TRiP.GL00653}attP40	BL#38212
y[1] sc[*] v[1] sev[21]; P{TRiP.HMS01743}attP2	BL#38288
y[1] sc[*] v[1] sev[21]; P{TRiP.HMS01741}attP2	BL#38529
y[1] sc[*] v[1] sev[21]; P{TRiP.GL00682}attP2	BL#38910
y[1] v[1]; P{TRiP.GL01275}attP2	BL#41847
y[1] sc[*] v[1] sev[21]; P{TRiP.GL01352}attP40	BL#42817
y[1] sc[*] v[1] sev[21]; P{TRiP.HMS02601}attP40	BL#42908
y[1] sc[*] v[1] sev[21]; P{TRiP.HMS02697}attP2	BL#43313
y[1] v[1]; P{TRiP.GLC01709}attP2	BL#50587
y[1] v[1]; P{TRiP.HMC03096}attP2	BL#50694
y[1] v[1]; P{TRiP.HMJ21153}attP40	BL#51176
y[1] v[1]; P{TRiP.HMC03368}attP40	BL#51808
y[1] sc[*] v[1] sev[21]; P{TRiP.HMC03602}attP40	BL#53373
y[1] v[1]; P{TRiP.HMJ21479}attP40	BL#54036
y[1] sc[*] v[1] sev[21]; P{TRiP.HMC03923}attP40	BL#55702
y[1] sc[*] v[1] sev[21]; P{TRiP.HMC04219}attP40	BL#55931
y[1] sc[*] v[1] sev[21]; P{TRiP.HMC04291}attP40	BL#55995
y[1] v[1]; P{TRiP.HMJ22047}attP40	BL#58111
y[1] sc[*] v[1] sev[21]; P{TRiP.HMC05012}attP2	BL#60020
P{TRiP.HMJ23163}attP40	BL#61328
y[1] sc[*] v[1] sev[21]; P{TRiP.HMC05183}attP40	BL#62176
y[1] v[1]; P{TRiP.HMJ23652}attP40/CyO	BL#62295
y[1] v[1]; P{TRiP.HMJ30098}attP40/CyO	BL#63532
y[1] v[1]; P{TRiP.HMJ30102}attP40	BL#63536
y[1] sc[*] v[1] sev[21]; P{TRiP.HMC05749}attP40	BL#64876
y[1] sc[*] v[1] sev[21]; P{TRiP.HMC05806}attP2	BL#64933
y[1] sc[*] v[1] sev[21]; P{TRiP.HMC06245}attP40	BL#65966
y[1] sc[*] v[1] sev[21]; P{TRiP.HMC06330}attP40	BL#67229
y[1] sc[*] v[1] sev[21]; P{TRiP.HMC06383}attP40	BL#67280
y[1] sc[*] v[1] sev[21]; P{TRiP.HMS05668}attP40	BL#67774
y[1] sc[*] v[1] sev[21]; P{TRiP.HMS05715}attP40	BL#67851
y[1] v[1]; P{TRiP.HMS05910}attP40	BL#77334
y[1] sc[*] v[1] sev[21]; P{TRiP.HMC06583}attP40	BL#77451
y[1] v[1]; P{TRiP.HMJ22077}attP40	BL#58128
P{KK106695}VIE-260B	v101045
P{KK105655}VIE-260B	v101286
w[1118]; P{GD12709}v35558	v101321
P{KK107553}VIE-260B	v101321
P{KK103850}VIE-260B	v101563
P{KK109911}VIE-260B	v101842
P{KK109928}VIE-260B	v101843
P{KK110797}VIE-260B	v102116
P{KK111835}VIE-260B	v102505
P{KK105064}VIE-260B	v102665
P{KK113310}VIE-260B	v103450
P{KK109787}VIE-260B	v104805
P{KK112502}VIE-260B	v104956
P{KK113295}VIE-260B	v105067
P{KK113368}VIE-260B	v105076
P{KK104785}VIE-260B	v105562
P{KK108124}VIE-260B	v105944
P{KK112836}VIE-260B	v106023
P{KK105890}VIE-260B	v107357
P{KK101207}VIE-260B	v107384
P{KK100660}VIE-260B	v108086
P{KK113275}VIE-260B	v108514
P{KK106719}VIE-260B	v109031
P{KK100227}VIE-260B	v109402
P{KK102171}VIE-260B	v110166
w[1118]; P{GD2464}v11017	v11017
P{KK100458}VIE-260B	v110282
P{KK101086}VIE-260B	v110794
w[1118]; P{GD5320}v12352/TM3	v12352
w[1118]; P{GD5435}v12498	v12498
w[1118]; P{GD4753}v12774	v12774
w[1118]; P{GD4882}v12995	v12995
w[1118]; P{GD5971}v15254	v15254
w[1118]; P{GD5086}v15574	v15574
w[1118] P{GD7007}v16077	v16077
w[1118]; P{GD6481}v16556/TM3	v16556
w[1118]; P{GD5654}v16663	v16663
w[1118]; P{GD1578}v16897	v16897
w[1118]; P{GD8026}v17193	v17193
w[1118]; P{GD651}v1748	v1748
w[1118]; P{GD8152}v17730	v17730
w[1118]; P{GD7273}v18062	v18062
w[1118] P{GD5512}v18105	v18105
w[1118]; P{GD5513}v18106/TM3	v18106
w[1118]; P{GD9330}v20415	v20415
w[1118]; P{GD9384}v20455	v20455
P{KK110011}VIE-260B	v20455
w[1118]; P{GD10048}v21136	v21136
w[1118]; P{GD11551}v22017	v22017
w[1118]; P{GD11621}v22094	v22094
w[1118]; P{GD12057}v22451	v22451
w[1118]; P{GD12555}v22823	v22823
w[1118]; P{GD13308}v23253	v23253
w[1118]; P{GD13506}v23434	v23434
w[1118]; P{GD13772}v23742	v23742
w[1118]; P{GD8696}v25051	v25051
w[1118]; P{GD11589}v27382	v27382
w[1118]; P{GD11750}v27493	v27493
w[1118]; P{GD1064}v2781/CyO	v2781
w[1118]; P{GD12430}v28257/TM3	v28257
w[1118]; P{GD3254}v30238	v30238
w[1118]; P{GD3254}v30240	v30240
w[1118]; P{GD6467}v30859	v30859
w[1118]; P{GD5503}v31021	v31021
P{GD7663}v31866	v31866
w[1118]; P{GD1626}v3202	v3202
w[1118]; P{GD1073}v33177	v33177
w[1118]; P{GD405}v3368	v3368
w[1118]; P{GD405}v3369	v3369
w[1118]; P{GD15475}v33844	v33844
w[1118]; P{GD11424}v34897	v34897
w[1118]; P{GD11720}v35025	v35025
w[1118]; P{GD12600}v35486	v35486
w[1118]; P{GD12600}v35487	v35487
w[1118]; P{GD12877}v35622	v35622
w[1118]; P{GD14695}v36455	v36455
w[1118]; P{GD6827}v38306	v38306
w[1118]; P{GD6882}v38347	v38347
w[1118]; P{GD9008}v38888	v38888
w[1118]; P{GD799}v39525	v39525
w[1118]; P{GD9309}v40051	v40051
w[1118]; P{GD5908}v41295	v41295
w[1118]; P{GD962}v44236	v44236
w[1118]; P{GD1041}v44250	v44250
w[1118]; P{GD2293}v4482	v4482
w[1118]; P{GD2709}v44857	v44857
w[1118]; P{GD3405}v45188/TM3	v45188
w[1118]; P{GD15907}v46651	v46651
w[1118]; P{GD17196}v46894	v46894
w[1118]; P{GD16054}v47829	v47829
w[1118]; P{GD16205}v48507	v48507
w[1118]; P{GD17382}v49201	v49201
w[1118]; P{GD17434}v49297/TM3	v49297
P{GD17434}v49296	v49297
w[1118]; P{GD17196}v50030/TM3	v50030
w[1118]; P{GD16810}v50242	v50242
w[1118] P{GD4249}v51217	v51217
w[1118] P{GD2948}v51526	v51526
w[1118]; P{GD830}v7257	v7257
w[1118]; P{GD1889}v7376	v7376
w[1118]; P{GD1091}v8900	v8900
